# Characterizing the extracellular matrix transcriptome of endometriosis

**DOI:** 10.1101/2023.03.08.531805

**Authors:** Carson J. Cook, Kaitlin C. Fogg

## Abstract

In recent years, the matrisome, a set of proteins that make up the extracellular matrix (ECM) or are closely involved in ECM behavior, has been shown to have great importance for characterizing and understanding disease pathogenesis and progression. The matrisome is especially critical for examining diseases characterized by extensive tissue remodeling. Endometriosis is characterized by the extrauterine growth of endometrial tissue, making it an ideal condition to study through the lens of matrisome gene expression. While large gene expression datasets have become more available, and gene dysregulation in endometriosis has been the target of several studies, the gene expression profile of the matrisome specifically in endometriosis has not been well characterized. In our study, we explored three Gene Expression Omnibus (GEO) DNA microarray datasets containing endometriosis and healthy samples of eutopic endometrium. We established that matrisome gene expression alone can stratify healthy and endometriosis samples and identified the matrisome genes and gene networks that hold inferential significance for the onset and progression of endometriosis. Furthermore, we found that menstrual cycle phase accounted for over a third of the variance of matrisome gene expression within the samples. Taken together, these findings may aid in developing future *in vitro* models of disease and identifying novel treatment strategies for this underserved patient population.
