## Supplemental Table 1 for "Characterizing the extracellular matrix transcriptome of endometriosis"

### Sheet: Sheet1
Gene	Category	Details	Log fold change	Adjusted p value	Stage Significant
COL12A1	Collagens	collagen, type XII, alpha 1	-1.05358	4.02079e-08	Yes
COL14A1	Collagens	collagen, type XIV, alpha 1	-1.08188	4.48551e-16	Yes
COL18A1	Collagens	collagen, type XVIII, alpha 1	1.11288	2.05916e-18	Yes
COL21A1	Collagens	collagen, type XXI, alpha 1	-0.795114	0.000141248	Yes
COL26A1	Collagens	EMI domain containing 2	0.673206	3.89913e-22	Yes
COL27A1	Collagens	collagen, type XXVII, alpha 1	-0.67557	0.00140027	Yes
COL4A5	Collagens	collagen, type IV, alpha 5	-0.621622	1.85178e-13	Yes
COL5A2	Collagens	collagen, type V, alpha 2	-0.948752	1.34689e-20	Yes
COL5A3	Collagens	collagen, type V, alpha 3	0.746758	1.25424e-28	Yes
COL6A2	Collagens	collagen, type VI, alpha 2	1.16309	9.734e-25	Yes
AGRN	ECM Glycoproteins	agrin	0.883295	8.96905e-22	Yes
COMP	ECM Glycoproteins	cartilage oligomeric matrix protein	0.771339	4.48962e-14	Yes
CRIM1	ECM Glycoproteins	cysteine rich transmembrane BMP regulator 1 (chordin-like)	-1.01751	1.28395e-18	Yes
CRISPLD1	ECM Glycoproteins	cysteine-rich secretory protein LCCL domain containing 1	-1.65621	5.71476e-16	Yes
ECM1	ECM Glycoproteins	extracellular matrix protein 1	0.695028	6.05204e-07	Yes
EDIL3	ECM Glycoproteins	EGF-like repeats and discoidin I-like domains 3	-0.693044	2.18933e-05	Yes
EFEMP1	ECM Glycoproteins	EGF-containing fibulin-like extracellular matrix protein 1	-1.10997	2.40095e-12	Yes
EFEMP2	ECM Glycoproteins	EGF-containing fibulin-like extracellular matrix protein 2	0.725819	5.06369e-16	Yes
ELN	ECM Glycoproteins	elastin	1.48142	8.48922e-16	Yes
EMID1	ECM Glycoproteins	EMI domain containing 1	0.829413	1.34842e-07	Yes
EMILIN1	ECM Glycoproteins	elastin microfibril interfacer 1	0.891078	3.15997e-13	Yes
EMILIN3	ECM Glycoproteins	elastin microfibril interfacer 3	1.05004	1.49048e-17	Yes
FBLN1	ECM Glycoproteins	fibulin 1	1.06011	4.14898e-21	Yes
FBLN2	ECM Glycoproteins	fibulin 2	0.975407	7.87955e-10	Yes
FBN1	ECM Glycoproteins	fibrillin 1	-0.830517	1.19069e-14	Yes
FBN2	ECM Glycoproteins	fibrillin 2	-1.06999	4.64638e-09	Yes
FBN3	ECM Glycoproteins	fibrillin 3	0.621457	3.22502e-13	Yes
FGB	ECM Glycoproteins	fibrinogen beta chain	0.612939	1.53279e-24	Yes
FRAS1	ECM Glycoproteins	Fraser syndrome 1	-0.977209	4.73365e-13	Yes
GAS6	ECM Glycoproteins	growth arrest-specific 6	0.775261	7.92622e-14	Yes
HMCN2	ECM Glycoproteins	hemicentin 2	0.599603	9.48218e-23	Yes
IGFBP2	ECM Glycoproteins	insulin-like growth factor binding protein 2, 36kDa	0.681974	4.53019e-11	Yes
IGFBP6	ECM Glycoproteins	insulin-like growth factor binding protein 6	1.06829	1.9506e-09	Yes
LAMA1	ECM Glycoproteins	laminin, alpha 1	-1.21375	2.07813e-15	Yes
LAMA3	ECM Glycoproteins	laminin, alpha 3	-0.902382	4.41737e-14	Yes
LAMA5	ECM Glycoproteins	laminin, alpha 5	0.747451	5.57954e-18	Yes
LAMB1	ECM Glycoproteins	laminin, beta 1	-1.41717	7.76106e-17	Yes
LAMC1	ECM Glycoproteins	laminin, gamma 1 (formerly LAMB2)	-0.7881	2.08297e-27	Yes
LAMC2	ECM Glycoproteins	laminin, gamma 2	-0.76602	1.38253e-26	Yes
LAMC3	ECM Glycoproteins	laminin, gamma 3	0.828221	1.18198e-25	Yes
LRG1	ECM Glycoproteins	leucine-rich alpha-2-glycoprotein 1	0.743335	6.38261e-23	Yes
LTBP1	ECM Glycoproteins	latent transforming growth factor beta binding protein 1	-0.718757	1.43984e-05	Yes
LTBP3	ECM Glycoproteins	latent transforming growth factor beta binding protein 3	0.801852	3.02041e-19	Yes
LTBP4	ECM Glycoproteins	latent transforming growth factor beta binding protein 4	0.98316	2.63421e-28	Yes
MATN2	ECM Glycoproteins	matrilin 2	-0.707386	6.2974e-12	Yes
MFAP1	ECM Glycoproteins	microfibrillar-associated protein 1	-0.860254	1.06751e-38	Yes
MFAP2	ECM Glycoproteins	microfibrillar-associated protein 2	0.777729	4.51588e-10	Yes
MFAP3	ECM Glycoproteins	microfibrillar-associated protein 3	-0.710029	1.02107e-39	Yes
MFAP4	ECM Glycoproteins	microfibrillar-associated protein 4	0.682434	2.87758e-08	Yes
MFGE8	ECM Glycoproteins	milk fat globule-EGF factor 8 protein	0.654031	1.01551e-21	Yes
MGP	ECM Glycoproteins	matrix Gla protein	-0.994659	1.40763e-10	Yes
MMRN1	ECM Glycoproteins	multimerin 1	-0.59993	0.00126393	Yes
NTN1	ECM Glycoproteins	netrin 1	0.663538	1.31238e-09	Yes
PCOLCE	ECM Glycoproteins	procollagen C-endopeptidase enhancer	0.708378	2.86009e-15	Yes
POMZP3	ECM Glycoproteins	POM (POM121 homolog, rat) and ZP3 fusion	0.599336	1.9841e-05	Yes
POSTN	ECM Glycoproteins	periostin, osteoblast specific factor	-1.32721	4.22893e-11	Yes
PXDN	ECM Glycoproteins	peroxidasin homolog (Drosophila)	-0.608419	4.31494e-20	Yes
RSPO3	ECM Glycoproteins	R-spondin 3 homolog (Xenopus laevis)	-0.666524	2.04437e-07	Yes
SPARCL1	ECM Glycoproteins	SPARC-like 1 (hevin)	-0.740856	6.41102e-28	Yes
SPON1	ECM Glycoproteins	spondin 1, extracellular matrix protein	-0.767935	1.27594e-26	Yes
SPP1	ECM Glycoproteins	secreted phosphoprotein 1	-0.87618	0.00161309	Yes
TGFBI	ECM Glycoproteins	transforming growth factor, beta-induced, 68kDa	-0.889072	4.76602e-07	Yes
TNXB	ECM Glycoproteins	tenascin XB	0.883664	5.73028e-25	Yes
TSKU	ECM Glycoproteins	tsukushi small leucine rich proteoglycan homolog (Xenopus laevis)	0.759825	2.45622e-21	Yes
VWA1	ECM Glycoproteins	von Willebrand factor A domain containing 1	0.941348	9.40159e-27	Yes
VWA5B2	ECM Glycoproteins	von Willebrand factor A domain containing 5B2	0.767946	2.27865e-21	Yes
ADAM10	ECM Regulators	ADAM metallopeptidase domain 10	-0.944729	3.91846e-25	Yes
ADAM11	ECM Regulators	ADAM metallopeptidase domain 11	0.607211	6.1332e-22	Yes
ADAM12	ECM Regulators	ADAM metallopeptidase domain 12	-1.38242	2.91869e-10	Yes
ADAM28	ECM Regulators	ADAM metallopeptidase domain 28	-0.811055	1.71962e-12	Yes
ADAM8	ECM Regulators	ADAM metallopeptidase domain 8	0.633695	1.03322e-30	Yes
ADAM9	ECM Regulators	ADAM metallopeptidase domain 9 (meltrin gamma)	-1.06162	3.94378e-13	Yes
ADAMTS1	ECM Regulators	ADAM metallopeptidase with thrombospondin type 1 motif, 1	-0.661031	0.000470512	Yes
ADAMTS10	ECM Regulators	ADAM metallopeptidase with thrombospondin type 1 motif, 10	0.76254	5.12059e-29	Yes
ADAMTS12	ECM Regulators	ADAM metallopeptidase with thrombospondin type 1 motif, 12	-0.75693	2.89832e-20	Yes
ADAMTS15	ECM Regulators	ADAM metallopeptidase with thrombospondin type 1 motif, 15	0.69675	8.44329e-07	Yes
ADAMTS19	ECM Regulators	ADAM metallopeptidase with thrombospondin type 1 motif, 19	-0.882215	5.95886e-07	Yes
ADAMTS7	ECM Regulators	ADAM metallopeptidase with thrombospondin type 1 motif, 7	0.716298	1.21811e-35	Yes
ADAMTS8	ECM Regulators	ADAM metallopeptidase with thrombospondin type 1 motif, 8	1.24528	3.476e-15	Yes
ADAMTS9	ECM Regulators	ADAM metallopeptidase with thrombospondin type 1 motif, 9	-1.03475	3.43941e-29	Yes
ADAMTSL4	ECM Regulators	ADAMTS-like 4	0.671553	8.31743e-12	Yes
CPAMD8	ECM Regulators	C3 and PZP-like, alpha-2-macroglobulin domain containing 8	0.616375	6.3286e-24	Yes
CST1	ECM Regulators	cystatin SN	1.71999	2.54918e-07	Yes
CST2	ECM Regulators	cystatin SA	1.01864	2.82602e-18	Yes
CST3	ECM Regulators	cystatin C	0.943196	1.16394e-29	Yes
CST4	ECM Regulators	cystatin S	1.31486	5.97434e-11	Yes
CST7	ECM Regulators	cystatin F (leukocystatin)	0.89599	4.30717e-20	Yes
CSTB	ECM Regulators	cystatin B (stefin B)	0.736109	1.1886e-15	Yes
CTSA	ECM Regulators	cathepsin A	0.632876	1.58859e-16	Yes
CTSD	ECM Regulators	cathepsin D	0.863667	2.26468e-22	Yes
CTSK	ECM Regulators	cathepsin K	-0.785153	3.25529e-10	Yes
CTSO	ECM Regulators	cathepsin O	-1.05992	1.26656e-33	Yes
CTSS	ECM Regulators	cathepsin S	-0.644635	3.35925e-18	Yes
CTSV	ECM Regulators	cathepsin L2	-1.0092	2.32303e-15	Yes
CTSW	ECM Regulators	cathepsin W	1.58633	2.3926e-26	Yes
EGLN1	ECM Regulators	egl nine homolog 1 (C. elegans)	-0.885851	7.49654e-25	Yes
EGLN2	ECM Regulators	egl nine homolog 2 (C. elegans)	0.719947	1.77355e-31	Yes
F10	ECM Regulators	coagulation factor X	0.740487	1.64281e-28	Yes
F12	ECM Regulators	coagulation factor XII (Hageman factor)	0.606632	5.43566e-38	Yes
F13A1	ECM Regulators	coagulation factor XIII, A1 polypeptide	-1.97434	6.17573e-13	Yes
F2	ECM Regulators	coagulation factor II (thrombin)	0.68869	2.70892e-30	Yes
FAM20B	ECM Regulators	family with sequence similarity 20, member B	-0.906534	1.11901e-27	Yes
FAM20C	ECM Regulators	family with sequence similarity 20, member C	0.853191	9.61357e-22	Yes
HTRA3	ECM Regulators	HtrA serine peptidase 3	0.680714	2.21535e-26	Yes
HYAL2	ECM Regulators	hyaluronoglucosaminidase 2	0.698092	1.38863e-31	Yes
HYAL3	ECM Regulators	hyaluronoglucosaminidase 3	0.6482	9.9379e-31	Yes
KAZALD1	ECM Regulators	Kazal-type serine peptidase inhibitor domain 1	0.626013	2.64189e-12	Yes
LOX	ECM Regulators	lysyl oxidase	-1.48096	7.10478e-30	Yes
LOXL1	ECM Regulators	lysyl oxidase-like 1	0.899509	2.4085e-09	Yes
MMP15	ECM Regulators	matrix metallopeptidase 15 (membrane-inserted)	0.660666	4.20631e-25	Yes
MMP16	ECM Regulators	matrix metallopeptidase 16 (membrane-inserted)	-1.09244	4.3688e-14	Yes
MMP17	ECM Regulators	matrix metallopeptidase 17 (membrane-inserted)	0.663343	1.15659e-28	Yes
MMP23B	ECM Regulators	matrix metallopeptidase 23B	0.751069	3.49888e-16	Yes
MMP24	ECM Regulators	matrix metallopeptidase 24 (membrane-inserted)	0.624618	1.64328e-32	Yes
MMP25	ECM Regulators	matrix metallopeptidase 25	0.692385	1.58195e-30	Yes
MMP7	ECM Regulators	matrix metallopeptidase 7 (matrilysin, uterine)	-1.52101	5.89216e-07	Yes
NGLY1	ECM Regulators	N-glycanase 1	-0.626831	5.3813e-42	Yes
OGFOD2	ECM Regulators	2-oxoglutarate and iron-dependent oxygenase domain containing 2	0.665711	1.40104e-23	Yes
P4HA1	ECM Regulators	prolyl 4-hydroxylase, alpha polypeptide I	-0.86275	2.21183e-16	Yes
P4HTM	ECM Regulators	prolyl 4-hydroxylase, transmembrane (endoplasmic reticulum)	0.642293	6.70868e-37	Yes
PAMR1	ECM Regulators	peptidase domain containing associated with muscle regeneration 1	-0.593431	0.000170706	Yes
PLOD2	ECM Regulators	procollagen-lysine, 2-oxoglutarate 5-dioxygenase 2	-1.1198	1.31963e-21	Yes
PLOD3	ECM Regulators	procollagen-lysine, 2-oxoglutarate 5-dioxygenase 3	0.620712	5.94348e-35	Yes
PRSS12	ECM Regulators	protease, serine, 12 (neurotrypsin, motopsin)	-1.61178	2.3977e-23	Yes
PZP	ECM Regulators	pregnancy-zone protein	-0.724779	2.67353e-10	Yes
SERPINA10	ECM Regulators	serpin peptidase inhibitor, clade A (alpha-1 antiproteinase, antitrypsin), member 10	0.618847	1.31569e-29	Yes
SERPINB1	ECM Regulators	serpin peptidase inhibitor, clade B (ovalbumin), member 1	-0.637974	2.97339e-12	Yes
SERPINF1	ECM Regulators	serpin peptidase inhibitor, clade F (alpha-2 antiplasmin, pigment epithelium derived factor), member 1	0.625497	4.62878e-06	Yes
ST14	ECM Regulators	suppression of tumorigenicity 14 (colon carcinoma)	0.893795	1.85093e-29	Yes
SULF1	ECM Regulators	sulfatase 1	-0.972309	1.00933e-08	Yes
TIMP1	ECM Regulators	TIMP metallopeptidase inhibitor 1	0.813163	2.63873e-23	Yes
ANXA1	ECM-affiliated Proteins	annexin A1	-1.29189	4.88795e-15	Yes
ANXA2	ECM-affiliated Proteins	annexin A2	-0.766459	2.2777e-15	Yes
ANXA3	ECM-affiliated Proteins	annexin A3	-0.960044	1.69168e-12	Yes
ANXA4	ECM-affiliated Proteins	annexin A4	-0.897398	9.66605e-09	Yes
ANXA5	ECM-affiliated Proteins	annexin A5	-0.594884	2.43795e-26	Yes
ANXA7	ECM-affiliated Proteins	annexin A7	-0.802419	7.90498e-34	Yes
C1QA	ECM-affiliated Proteins	complement component 1, q subcomponent, A chain	1.19786	9.6952e-27	Yes
C1QB	ECM-affiliated Proteins	complement component 1, q subcomponent, B chain	1.06983	2.96014e-22	Yes
C1QC	ECM-affiliated Proteins	complement component 1, q subcomponent, C chain	0.955881	1.84983e-26	Yes
C1QL1	ECM-affiliated Proteins	complement component 1, q subcomponent-like 1	0.742462	9.75854e-33	Yes
C1QTNF1	ECM-affiliated Proteins	C1q and tumor necrosis factor related protein 1	0.895464	7.47429e-22	Yes
C1QTNF2	ECM-affiliated Proteins	C1q and tumor necrosis factor related protein 2	0.817706	3.8591e-09	Yes
C1QTNF4	ECM-affiliated Proteins	C1q and tumor necrosis factor related protein 4	0.676176	9.09765e-21	Yes
C1QTNF5	ECM-affiliated Proteins	C1q and tumor necrosis factor related protein 5	0.943167	1.6234e-14	Yes
C1QTNF6	ECM-affiliated Proteins	C1q and tumor necrosis factor related protein 6	0.689229	8.83468e-10	Yes
CLEC10A	ECM-affiliated Proteins	C-type lectin domain family 10, member A	0.636186	1.03668e-22	Yes
CLEC11A	ECM-affiliated Proteins	C-type lectin domain family 11, member A	0.736419	3.18934e-08	Yes
CLEC2B	ECM-affiliated Proteins	C-type lectin domain family 2, member B	-0.713765	6.8872e-07	Yes
CLEC3B	ECM-affiliated Proteins	C-type lectin domain family 3, member B	1.68335	1.20867e-17	Yes
COLEC11	ECM-affiliated Proteins	collectin sub-family member 11	0.663874	4.24883e-13	Yes
COLEC12	ECM-affiliated Proteins	collectin sub-family member 12	-0.627379	1.56652e-31	Yes
FREM1	ECM-affiliated Proteins	FRAS1 related extracellular matrix 1	-1.32782	1.59513e-14	Yes
GPC1	ECM-affiliated Proteins	glypican 1	1.07417	1.10561e-21	Yes
GPC6	ECM-affiliated Proteins	glypican 6	-1.00279	2.47868e-13	Yes
LGALS2	ECM-affiliated Proteins	lectin, galactoside-binding, soluble, 2	0.732104	1.91735e-30	Yes
LGALS7	ECM-affiliated Proteins	lectin, galactoside-binding, soluble, 7	0.624214	1.72476e-25	Yes
LGALS8	ECM-affiliated Proteins	lectin, galactoside-binding, soluble, 8	-0.931145	1.97701e-28	Yes
LGALS9	ECM-affiliated Proteins	lectin, galactoside-binding, soluble, 9	0.626187	3.44733e-17	Yes
MUC1	ECM-affiliated Proteins	mucin 1, cell surface associated	0.99976	2.5543e-13	Yes
MUC12	ECM-affiliated Proteins	mucin 12, cell surface associated	0.585718	1.36019e-24	Yes
MUC6	ECM-affiliated Proteins	mucin 6, oligomeric mucus/gel-forming	0.731052	2.94759e-39	Yes
PARM1	ECM-affiliated Proteins	prostate androgen-regulated mucin-like protein 1	-0.754001	8.93397e-11	Yes
PLXNA3	ECM-affiliated Proteins	plexin A3	0.778576	3.34144e-13	Yes
PLXND1	ECM-affiliated Proteins	plexin D1	0.731526	4.04915e-23	Yes
SDC2	ECM-affiliated Proteins	syndecan 2	-1.00874	1.50554e-28	Yes
SEMA3C	ECM-affiliated Proteins	sema domain, immunoglobulin domain (Ig), short basic domain, secreted, (semaphorin) 3C	-0.954043	2.84817e-10	Yes
SEMA4A	ECM-affiliated Proteins	sema domain, immunoglobulin domain (Ig), transmembrane domain (TM) and short cytoplasmic domain, (semaphorin) 4A	0.809417	1.21562e-28	Yes
SEMA4B	ECM-affiliated Proteins	sema domain, immunoglobulin domain (Ig), transmembrane domain (TM) and short cytoplasmic domain, (semaphorin) 4B	1.06778	1.16626e-19	Yes
SEMA4C	ECM-affiliated Proteins	sema domain, immunoglobulin domain (Ig), transmembrane domain (TM) and short cytoplasmic domain, (semaphorin) 4C	0.782865	3.82056e-37	Yes
SEMA6C	ECM-affiliated Proteins	sema domain, transmembrane domain (TM), and cytoplasmic domain, (semaphorin) 6C	0.611837	5.15159e-27	Yes
SFTA2	ECM-affiliated Proteins	surfactant associated 2	1.00438	1.23372e-20	Yes
DCN	Proteoglycans	decorin	-0.681707	4.47656e-12	Yes	8
FMOD	Proteoglycans	fibromodulin	0.669016	3.77151e-13	Yes
HAPLN4	Proteoglycans	hyaluronan and proteoglycan link protein 4	0.651583	9.78012e-08	Yes
HSPG2	Proteoglycans	heparan sulfate proteoglycan 2	1.06666	1.9165e-27	Yes
LUM	Proteoglycans	lumican	-0.730165	3.05518e-12	Yes
OGN	Proteoglycans	osteoglycin	-0.764388	3.23708e-07	Yes
PODN	Proteoglycans	podocan	0.620783	1.8407e-31	Yes
VCAN	Proteoglycans	versican	-0.936685	3.41513e-29	Yes
ANGPT2	Secreted Factors	angiopoietin 2	-0.784503	5.12624e-29	Yes
ANGPTL4	Secreted Factors	angiopoietin-like 4	0.705459	1.40303e-25	Yes
ARTN	Secreted Factors	artemin	0.748256	2.66281e-26	Yes
CBLN4	Secreted Factors	cerebellin 4 precursor	-0.89232	1.39338e-11	Yes
CCL14	Secreted Factors	chemokine (C-C motif) ligand 14	1.21552	4.71515e-21	Yes
CCL21	Secreted Factors	chemokine (C-C motif) ligand 21	1.21344	4.27985e-20	Yes
CCL3	Secreted Factors	chemokine (C-C motif) ligand 3	1.24018	6.19685e-29	Yes
CCL5	Secreted Factors	chemokine (C-C motif) ligand 5	0.886776	3.2043e-12	Yes
CSF3	Secreted Factors	colony stimulating factor 3 (granulocyte)	0.7227	4.83424e-28	Yes
CTF1	Secreted Factors	cardiotrophin 1	1.14685	4.57142e-28	Yes
CX3CL1	Secreted Factors	chemokine (C-X3-C motif) ligand 1	0.714824	8.56505e-15	Yes
CXCL14	Secreted Factors	chemokine (C-X-C motif) ligand 14	1.1379	1.51889e-06	Yes
EBI3	Secreted Factors	Epstein-Barr virus induced 3	0.789703	1.98773e-31	Yes
EGFL7	Secreted Factors	EGF-like-domain, multiple 7	0.775038	9.1025e-37	Yes
EPO	Secreted Factors	erythropoietin	0.725824	1.75808e-19	Yes
FGF18	Secreted Factors	fibroblast growth factor 18	0.817592	4.58392e-09	Yes
FGF9	Secreted Factors	fibroblast growth factor 9 (glia-activating factor)	-0.685113	0.000233188	Yes
FSTL1	Secreted Factors	follistatin-like 1	-1.04312	3.20088e-24	Yes
FSTL3	Secreted Factors	follistatin-like 3 (secreted glycoprotein)	0.754657	7.52023e-37	Yes
GDF11	Secreted Factors	growth differentiation factor 11	0.685225	3.40967e-15	Yes
GDF15	Secreted Factors	growth differentiation factor 15	1.15794	5.74831e-06	Yes
HCFC1	Secreted Factors	host cell factor C1 (VP16-accessory protein)	0.601863	2.42729e-25	Yes
IGF1	Secreted Factors	insulin-like growth factor 1 (somatomedin C)	-0.772371	7.58971e-20	Yes
IGF2	Secreted Factors	insulin-like growth factor 2 (somatomedin A)	0.857062	1.46944e-11	Yes
IL13	Secreted Factors	interleukin 13	0.590103	1.12698e-26	Yes
IL15	Secreted Factors	interleukin 15	-1.28952	1.22684e-09	Yes
IL17C	Secreted Factors	interleukin 17C	0.691078	4.38447e-39	Yes
LEFTY1	Secreted Factors	left-right determination factor 1	1.59199	4.9882e-08	Yes
LIF	Secreted Factors	leukemia inhibitory factor (cholinergic differentiation factor)	0.705155	3.39734e-07	Yes
LTB	Secreted Factors	lymphotoxin beta (TNF superfamily, member 3)	0.846458	3.38612e-27	Yes
MDK	Secreted Factors	midkine (neurite growth-promoting factor 2)	0.806156	1.04912e-12	Yes
MEGF6	Secreted Factors	multiple EGF-like-domains 6	0.654151	7.45083e-18	Yes
MEGF8	Secreted Factors	multiple EGF-like-domains 8	0.754049	3.82717e-27	Yes
NGF	Secreted Factors	nerve growth factor (beta polypeptide)	0.616023	7.82075e-30	Yes
PDGFA	Secreted Factors	platelet-derived growth factor alpha polypeptide	0.79635	4.93953e-20	Yes
PDGFC	Secreted Factors	platelet derived growth factor C	-1.06719	8.27957e-14	Yes
PDGFD	Secreted Factors	platelet derived growth factor D	-1.04841	4.36268e-10	Yes
PF4	Secreted Factors	platelet factor 4	0.842759	3.64157e-26	Yes
PTN	Secreted Factors	pleiotrophin	-1.08493	3.40145e-16	Yes
S100A1	Secreted Factors	S100 calcium binding protein A1	0.652115	1.12314e-13	Yes
S100A10	Secreted Factors	S100 calcium binding protein A10	1.40619	6.92031e-10	Yes
S100A11	Secreted Factors	S100 calcium binding protein A11	0.969848	3.6431e-20	Yes
S100A14	Secreted Factors	S100 calcium binding protein A14	0.707636	7.38607e-18	Yes
S100A2	Secreted Factors	S100 calcium binding protein A2	0.749218	2.3793e-21	Yes
S100A3	Secreted Factors	S100 calcium binding protein A3	0.595013	1.86211e-12	Yes
S100A4	Secreted Factors	S100 calcium binding protein A4	1.31581	2.08374e-11	Yes
S100A6	Secreted Factors	S100 calcium binding protein A6	0.904524	1.56698e-10	Yes
SFRP1	Secreted Factors	secreted frizzled-related protein 1	-1.31021	3.40237e-10	Yes
SFRP4	Secreted Factors	secreted frizzled-related protein 4	-0.750496	2.77857e-06	Yes
SFRP5	Secreted Factors	secreted frizzled-related protein 5	0.740846	5.51249e-29	Yes
TGFB1	Secreted Factors	transforming growth factor, beta 1	1.2993	1.00198e-31	Yes
TNF	Secreted Factors	tumor necrosis factor (TNF superfamily, member 2)	0.817997	1.5374e-09	Yes
TNFSF10	Secreted Factors	tumor necrosis factor (ligand) superfamily, member 10	-1.28758	2.50498e-16	Yes
TNFSF12	Secreted Factors	tumor necrosis factor (ligand) superfamily, member 12	1.02941	5.42156e-38	Yes
TNFSF13	Secreted Factors	tumor necrosis factor (ligand) superfamily, member 13	0.740221	7.36446e-24	Yes
VEGFB	Secreted Factors	vascular endothelial growth factor B	0.625191	5.42034e-27	Yes
WNT4	Secreted Factors	wingless-type MMTV integration site family, member 4	0.690291	1.61849e-16	Yes
WNT5A	Secreted Factors	wingless-type MMTV integration site family, member 5A	-1.07601	1.32743e-16	Yes
WNT9A	Secreted Factors	wingless-type MMTV integration site family, member 9A	0.587984	9.80439e-14	Yes
ZFP91	Secreted Factors	zinc finger protein 91 homolog (mouse)	-0.770732	5.1855e-38	Yes
COCH	ECM Glycoproteins	coagulation factor C homolog, cochlin (Limulus polyphemus)	0.809621	3.22881e-16	No
IBSP	ECM Glycoproteins	integrin-binding sialoprotein	0.625746	2.62981e-31	No
IGFALS	ECM Glycoproteins	insulin-like growth factor binding protein, acid labile subunit	0.634313	3.54338e-30	No
LAMA4	ECM Glycoproteins	laminin, alpha 4	-0.595626	8.7056e-17	No
LAMB3	ECM Glycoproteins	laminin, beta 3	0.72267	1.41667e-05	No
SRPX2	ECM Glycoproteins	sushi-repeat-containing protein, X-linked 2	-0.677278	1.34403e-06	No
THSD4	ECM Glycoproteins	thrombospondin, type I, domain containing 4	-0.598652	4.00866e-19	No
TNC	ECM Glycoproteins	tenascin C	-1.36925	4.98398e-08	No
ADAM15	ECM Regulators	ADAM metallopeptidase domain 15	0.685489	7.93478e-21	No
ADAMTS6	ECM Regulators	ADAM metallopeptidase with thrombospondin type 1 motif, 6	-1.66694	6.95547e-18	No
C17orf58	ECM Regulators	chromosome 17 open reading frame 58	-0.624541	1.33162e-13	No
CD109	ECM Regulators	CD109 molecule	-1.22459	4.6529e-14	No
CTSZ	ECM Regulators	cathepsin Z	-1.01047	1.31029e-49	No
MMP2	ECM Regulators	matrix metallopeptidase 2 (gelatinase A, 72kDa gelatinase, 72kDa type IV collagenase)	0.77165	6.21722e-12	No
MMP26	ECM Regulators	matrix metallopeptidase 26	-1.87247	1.80957e-07	No
OGFOD1	ECM Regulators	2-oxoglutarate and iron-dependent oxygenase domain containing 1	-0.75968	2.31652e-16	No
PCSK5	ECM Regulators	proprotein convertase subtilisin/kexin type 5	-1.5385	2.16523e-12	No
SERPINA3	ECM Regulators	serpin peptidase inhibitor, clade A (alpha-1 antiproteinase, antitrypsin), member 3	0.909821	9.91704e-09	No
SERPINA5	ECM Regulators	serpin peptidase inhibitor, clade A (alpha-1 antiproteinase, antitrypsin), member 5	-0.806161	2.40858e-05	No
SERPINE1	ECM Regulators	serpin peptidase inhibitor, clade E (nexin, plasminogen activator inhibitor type 1), member 1	0.698247	5.00187e-28	No
SERPINF2	ECM Regulators	serpin peptidase inhibitor, clade F (alpha-2 antiplasmin, pigment epithelium derived factor), member 2	0.760811	7.40697e-28	No
SERPING1	ECM Regulators	serpin peptidase inhibitor, clade G (C1 inhibitor), member 1	1.14532	1.217e-10	No
SLPI	ECM Regulators	secretory leukocyte peptidase inhibitor	1.06587	4.85574e-13	No
TGM2	ECM Regulators	transglutaminase 2 (C polypeptide, protein-glutamine-gamma-glutamyltransferase)	0.780507	3.3776e-08	No
EMCN	ECM-affiliated Proteins	endomucin	-0.703295	5.09843e-11	No
FREM2	ECM-affiliated Proteins	FRAS1 related extracellular matrix protein 2	-1.44245	2.12343e-17	No
MUC20	ECM-affiliated Proteins	mucin 20, cell surface associated	0.719056	2.29021e-07	No
MUC4	ECM-affiliated Proteins	mucin 4, cell surface associated	0.685512	8.46545e-21	No
MUC5AC	ECM-affiliated Proteins	mucin 5AC, oligomeric mucus/gel-forming	0.674879	9.78893e-30	No
MUC5B	ECM-affiliated Proteins	mucin 5B, oligomeric mucus/gel-forming	1.72956	2.18297e-14	No
OVGP1	ECM-affiliated Proteins	oviductal glycoprotein 1, 120kDa	-0.941441	0.000962026	No
PLXDC2	ECM-affiliated Proteins	plexin domain containing 2	-0.776209	2.73795e-12	No
BGN	Proteoglycans	biglycan	1.0386	1.40729e-13	No
NYX	Proteoglycans	nyctalopin	0.677293	3.30389e-34	No
CCBE1	Secreted Factors	collagen and calcium binding EGF domains 1	-0.655522	1.23705e-06	No
CCL4	Secreted Factors	chemokine (C-C motif) ligand 4	0.808465	2.5566e-21	No
CHRD	Secreted Factors	chordin	0.762274	6.94615e-09	No
CLCF1	Secreted Factors	cardiotrophin-like cytokine factor 1	0.698916	1.24676e-30	No
CRLF3	Secreted Factors	cytokine receptor-like factor 3	-0.719521	9.52547e-23	No
CXCL2	Secreted Factors	chemokine (C-X-C motif) ligand 2	0.831798	3.07617e-20	No
EGFL6	Secreted Factors	EGF-like-domain, multiple 6	-1.3793	2.05723e-15	No
FGF11	Secreted Factors	fibroblast growth factor 11	0.604869	3.43076e-23	No
FGF13	Secreted Factors	fibroblast growth factor 13	-0.703202	2.63538e-14	No
IL11	Secreted Factors	interleukin 11	0.66302	2.58826e-44	No
IL34	Secreted Factors	interleukin 34	0.739017	1.04691e-29	No
INHBC	Secreted Factors	inhibin, beta C	-0.872991	1.63444e-17	No
MEGF9	Secreted Factors	multiple EGF-like-domains 9	-1.20082	7.57614e-19	No
NRG1	Secreted Factors	neuregulin 1	0.743823	3.76725e-29	No
S100A7A	Secreted Factors	S100 calcium binding protein A7A	0.634043	5.33158e-26	No
S100A9	Secreted Factors	S100 calcium binding protein A9	0.747922	1.02422e-10	No
